# Novel antibiotic mode of action by repression of promoter isomerisation

**DOI:** 10.1101/2020.12.31.424950

**Authors:** Leena Kerr, Douglas F. Browning, Kimon Lemonidis, Talal Salih, Iain S. Hunter, Colin J. Suckling, Nicholas P. Tucker

## Abstract

Rising levels of antibiotic resistance dictate that new antibiotics with novel modes of action must be found. Here, we investigated the mode of action of a novel antibiotic that is a member of a family of synthetic DNA minor groove binding (MGB) molecules. MGB-BP-3 has successfully completed a Phase II clinical trial in humans as an orally administered drug for the treatment of chronic *Clostridioides* (*Clostridium) difficile* infections, where it outperformed the existing benchmark (vancomycin). MGB-BP-3 is active against a variety of Gram-positive pathogens including *Staphylococcus aureus,* which was used as the model for this study. The transcriptomic response of *S. aureus* to MGB-BP-3 identified downregulated promoters. DNase I and permanganate footprinting demonstrated binding to essential SigA promoters and the inhibition of promoter isomerisation by RNA polymerase holoenzyme. Promoters controlling DNA replication and peptidoglycan biosynthesis are amongst those affected by MGB-BP-3. Thus, MGB-BP-3 binds to and inhibits multiple essential promoters on the *S. aureus* chromosome, suggesting that evolution of resistance by drug target mutation should be unlikely. In confirmation, laboratory-directed evolution against sub-inhibitory concentrations of MGB-BP-3 resulted in no resistance whereas resistance to the single target RNA-polymerase inhibitor rifampicin arose rapidly.
