## Supplementary data; Minimal Inhibitory Concentrations for "Novel antibiotic mode of action by repression of promoter isomerisation"

### Sheet: Sheet1
Normalized
vancomycin treated	sterile media	control	conc. of vancomycin (µg/ml)
			16	8	4	2	1	0.5	0.25	0.125	0.0625	0.031
	-0.0031	100	-1.57667	-1.61608	-0.985416	-1.81317	64.9192	81.0406	128.656	135.081	127.119	151.872
	0.0023	100	1.01336	1.84247	2.39521	1.1976	92.4459	165.684	139.475	160.341	144.127	98.7563
	-0.0008	100	0.67904	-0.135808	-0.407424	3.48574	67.904	155.908	109.054	163.558	148.348	164.78
	0.0006	100	1.79017	1.70691	0.582848	0.291424	99.5004	151.915	110.824	136.053	137.136	161.116
	0.0014	100	0.0611995	0.979192	0.244798	2.01958	111.506	102.938	150.857	371.42	140.024	277.295
	-0.0007	100	-0.278422	0.510441	-0.278422	0.324826	67.0534	178.19	195.174	236.148	177.494	102.97
	-0.0005	100	0.288684	-0.34642	0.288684	0.51963	80.8314	269.053	127.945	205.889	252.136	164.261
	0.0008	100	1.15646	0.272109	0.47619	1.15646	149.796	140.884	109.388	150.068	194.15	224.83
Mean	0	100	0.391729	0.401601	0.289558	0.897763	91.7445	155.702	133.922	194.82	165.067	168.235
stdev	0.00165788	0	1.03185	1.13776	0.999326	1.52601	28.8786	56.12	28.9994	79.4708	41.6562	59.1971
Normalized
MGB_05NOV13
MGB-BP3	sterile media		conc. of MGB (µg/ml)
		culture only (no drug)	6	3	1.5	0.75	0.375	0.1875	0.09375	0.0469	0.0234	0.0117
	-0.005	100	-2.44855	-2.32838	-2.44855	-0.886285	-1.90777	0.315457	29.8182	56.3167	91.047	125.597
	0.0002	100	0.399297	0.527072	0.654847	1.16595	0.463185	1.03817	27.6793	127.791	103.897	91.1835
	-0.0014	100	0.267006	0.41958	0.775588	0.216147	0.114431	-0.241577	26.8659	87.082	100.356	115.156
	0.0002	100	0.178155	0.178155	0.0685213	0.452241	0.397424	2.91901	82.8423	164.794	57.6812	118.309
	0.0003	100	0.453733	0.893716	-0.756222	1.00371	5.18356	6.7235	26.3578	74.8109	90.0454	138.444
	-0.0009	100	0.129069	0.014341	0.186433	0.243798	0.760075	4.60347	73.0389	158.454	67.2451	86.0605
	0.0055	100	0.121671	-0.635393	-0.365013	0.013519	0.121671	4.60998	18.7779	85.6699	71.6101	114.114
	0.0011	100	1.71302	0.976239	1.04992	11.5859	1.27095	1.56567	20.2063	42.6782	84.8223	155.259
Mean	0	100	0.101675	0.00566694	-0.10431	1.72438	0.800441	2.69171	38.1983	99.6996	83.338	118.015
st dev	0.00291302	0	1.15554	1.0732	1.12031	4.03395	1.99916	2.44641	24.9494	45.65	16.3607	22.7609
CV-%	#DIV/0!	0	1136.5	18938	-1074.02	233.937	249.758	90.8869	65.3155	45.7876	19.6317	19.2864
