## Supplementary data; Phenoarrays for "Novel antibiotic mode of action by repression of promoter isomerisation"

### Sheet: Carbon sources
Biolog Plate	Well position		Biolog compound in well			S.aureus NCTC8325 Biolog end point reading at 47 hour (background subtracted)
ID	row	column	ID	mode	other info	0.5 x MIC MGB-BP3	0.25 x MIC MGB-BP3	0.125 x MIC MGB-BP3	ctrl (DMSO)
PM1	A	1	negative control (empty well)	C-source	negative control	0	0	0	0		Biolog data analysis (Biolog projects L14 and L15)
PM1	A	2	L-Arabinose	C-source	carbohydrate	98	128	111	139		after background subtraction:
PM1	A	3	N-acetyl-D-Glucosamine	C-source	carbohydrate	0	144	146	197		Biolog end point reading	Interpretation
PM1	A	4	D-saccharic acid	C-source	carboxylic acid	0	0	0	0		0-49	no growth
PM1	A	5	succinic acid	C-source	carboxylic acid	0	165	161	186		50-122	reduced growth
PM1	A	6	D-galactose	C-source	carbohydrate	111	148	162	154		123-154	growth
PM1	A	7	L-aspartic acid	C-source	amino acid	0	0	0	0		>155	full growth
PM1	A	8	L-proline	C-source	amino acid	74	149	136	172
PM1	A	9	D-alanine	C-source	amino acid	0	16	0	16			traffic light between 0.25 x MIC, 0.125 x MIC and ctrl
PM1	A	10	D-trehalose	C-source	carbohydrate	68	114	144	188		Note: traffic light data analysis does not take into account the respiration curve shape, only end point (at 47 hour)
PM1	A	11	D-mannose	C-source	carbohydrate	0	122	137	195		Note: single Biolog plates run (n=1)
PM1	A	12	Dulcitol	C-source	carbohydrate	0	0	6	23		Note: above tresholds for traffic light analysis validated via visual inspection of PM1 plate's respiration curves when background was not subtracted
PM1	B	1	D-serine	C-source	amino acid	0	0	0	5			additionally highlighted from visual inspection of respiration curves when background was not subtracted
PM1	B	2	D-sorbitol	C-source	carbohydrate	0	0	0	0
PM1	B	3	glycerol	C-source	carbohydrate	56	133	104	139
PM1	B	4	L-fucose	C-source	carbohydrate	0	0	0	20
PM1	B	5	D-glucuronic acid	C-source	carboxylic acid	0	0	0	4
PM1	B	6	D-gluconic acid	C-source	carboxylic acid	0	141	145	177
PM1	B	7	D,L-a-glycerol phosphate	C-source	carbohydrate	77	170	161	190
PM1	B	8	D-xylose	C-source	carbohydrate	90	124	107	159
PM1	B	9	L-lactic acid	C-source	carboxylic acid	10	108	102	128
PM1	B	10	formic acid	C-source	carboxylic acid	0	107	98	139
PM1	B	11	D-mannitol	C-source	carbohydrate	0	148	136	186
PM1	B	12	L-glutamic acid	C-source	amino acid	0	182	171	203
PM1	C	1	D-glucose-6-phosphate	C-source	carbohydrate	48	164	125	176
PM1	C	2	D-galactonic acid-g-lactone	C-source	carboxylic acid	0	0	0	0
PM1	C	3	D,L-malic acid	C-source	carboxylic acid	0	125	125	172
PM1	C	4	D-ribose	C-source	carbohydrate	115	177	157	191
PM1	C	5	tween 20	C-source	fatty acid	0	16	0	16
PM1	C	6	L-rhamnose	C-source	carbohydrate	0	0	0	32
PM1	C	7	D-fructose	C-source	carbohydrate	0	135	135	183
PM1	C	8	acetic acid	C-source	carboxylic acid	0	8	1	30
PM1	C	9	a-D-glucose	C-source	carbohydrate	21	127	134	167
PM1	C	10	maltose	C-source	carbohydrate	30	124	123	172
PM1	C	11	D-melibiose	C-source	carbohydrate	0	0	0	0
PM1	C	12	thymidine	C-source	carbohydrate	0	69	142	188
PM1	D	1	L-asparagine	C-source	amino acid	0	0	0	5
PM1	D	2	D-aspartic acid	C-source	amino acid	0	0	0	0
PM1	D	3	D-glucosaminic acid	C-source	carboxylic acid	0	0	0	0
PM1	D	4	1,2-propanediol	C-source	alcohol	0	0	0	0
PM1	D	5	tween 40	C-source	fatty acid	0	19	0	20
PM1	D	6	a-ketoglutaric acid	C-source	carboxylic acid	109	162	152	180
PM1	D	7	a-ketobutyric acid	C-source	carboxylic acid	0	0	0	0
PM1	D	8	a-methyl-D-galactoside	C-source	carbohydrate	0	0	0	0
PM1	D	9	a-D-lactose	C-source	carbohydrate	7	126	116	177
PM1	D	10	lactulose	C-source	carbohydrate	2	109	137	149
PM1	D	11	sucrose	C-source	carbohydrate	30	135	134	182
PM1	D	12	uridine	C-source	carbohydrate	100	178	171	191
PM1	E	1	L-glutamine	C-source	amino acid	0	86	125	183
PM1	E	2	m-tartaric acid	C-source	carboxylic acid	0	0	0	0
PM1	E	3	D-glucose-1-phosphate	C-source	carbohydrate	0	0	0	3
PM1	E	4	D-fructose-6-phosphate	C-source	carbohydrate	0	163	156	181	highlighted in visual inspection only, note: respiration curve shape
PM1	E	5	tween 80	C-source	fatty acid	0	0	0	0
PM1	E	6	a-hydroxyglutaric acid-g-lactone	C-source	carboxylic acid	0	0	0	0
PM1	E	7	a-hydroxybutyric acid	C-source	carboxylic acid	0	39	23	46
PM1	E	8	b-methyl-D-glucoside	C-source	carbohydrate	16	110	112	148
PM1	E	9	adonitol (ribitol)	C-source	carbohydrate	0	0	0	0
PM1	E	10	maltotriose	C-source	carbohydrate	52	110	120	168	highlighted in visual inspection only
PM1	E	11	2'-deoxyadenosine	C-source	carbohydrate	0	0	0	3
PM1	E	12	adenosine	C-source	carbohydrate	0	14	0	44
PM1	F	1	glycyl-L-aspartic acid	C-source	amino acid	0	6	0	59
PM1	F	2	citric acid	C-source	carboxylic acid	0	0	30	57
PM1	F	3	m-inositol	C-source	carbohydrate	0	0	0	0
PM1	F	4	D-threonine	C-source	amino acid	0	0	0	0
PM1	F	5	fumaric acid	C-source	carboxylic acid	35	101	126	159
PM1	F	6	bromosuccinic acid	C-source	carboxylic acid	0	0	0	13
PM1	F	7	propionic acid	C-source	carboxylic acid	0	0	0	0
PM1	F	8	mucic acid	C-source	carboxylic acid	0	0	0	0
PM1	F	9	glycolic acid	C-source	carboxylic acid	0	0	0	0
PM1	F	10	glyoxylic acid	C-source	carboxylic acid	0	0	0	0
PM1	F	11	D-cellobiose	C-source	carbohydrate	0	0	0	11
PM1	F	12	inosine	C-source	carbohydrate	62	165	155	154
PM1	G	1	glycyl-L-glutamic acid	C-source	amino acid	0	170	177	197	highlighted in visual inspection only, note: respiration curve shape
PM1	G	2	tricarballylic acid	C-source	carboxylic acid	0	0	0	0
PM1	G	3	L-serine	C-source	amino acid	0	0	0	0
PM1	G	4	L-threonine	C-source	amino acid	14	111	90	155
PM1	G	5	L-alanine	C-source	amino acid	0	40	0	54
PM1	G	6	L-alanyl-glycine	C-source	amino acid	13	134	68	98
PM1	G	7	acetoacetic acid	C-source	carboxylic acid	0	40	18	69
PM1	G	8	N-acetyl-D-mannosamine	C-source	carbohydrate	0	130	124	162
PM1	G	9	mono-methylsuccinate	C-source	carboxylic acid	34	39	0	17
PM1	G	10	methylpyruvate	C-source	ester	18	47	7	37
PM1	G	11	D-malic acid	C-source	carboxylic acid	0	0	0	0
PM1	G	12	L-malic acid	C-source	carboxylic acid	1	179	170	198
PM1	H	1	glycyl-L-proline	C-source	amino acid	56	130	83	56
PM1	H	2	p-hydroxyphenyl acetic acid	C-source	carboxylic acid	0	0	0	0
PM1	H	3	m-hydroxyphenyl acetic acid	C-source	carboxylic acid	0	0	0	0
PM1	H	4	tyramine	C-source	amine	0	0	0	0
PM1	H	5	D-psicose	C-source	carbohydrate	0	9	0	0
PM1	H	6	L-lyxose	C-source	carbohydrate	110	157	132	95
PM1	H	7	glucuronamide	C-source	amide	0	15	0	39
PM1	H	8	pyruvic acid	C-source	carboxylic acid	66	113	85	93
PM1	H	9	L-galactonic acid-g-lactone	C-source	carboxylic acid	0	2	0	20
PM1	H	10	D-galacturonic acid	C-source	carboxylic acid	0	0	0	0
PM1	H	11	phenylethylamine	C-source	amine	0	2	0	10
PM1	H	12	2-aminoethanol	C-source	alcohol	0	19	0	20
PM2A	A	1	negative control (empty well)	C-source	negative control	0	0	0	0
PM2A	A	2	chondroitin sulfate C	C-source	polymer	9	1	0	0
PM2A	A	3	a-cyclodextrin	C-source	polymer	0	0	0	0
PM2A	A	4	b-cyclodextrin	C-source	polymer	0	0	0	0
PM2A	A	5	g-cyclodextrin	C-source	polymer	0	0	0	0
PM2A	A	6	dextrin	C-source	polymer	63	86	85	89
PM2A	A	7	gelatin	C-source	polymer	4	1	0	0
PM2A	A	8	glycogen	C-source	polymer	15	1	0	0
PM2A	A	9	inulin	C-source	polymer	0	0	0	0
PM2A	A	10	laminarin	C-source	polymer	21	3	13	0
PM2A	A	11	mannan	C-source	polymer	34	22	5	0
PM2A	A	12	pectin	C-source	polymer	27	20	29	15
PM2A	B	1	N-acetyl-D-galactosamine	C-source	carbohydrate	0	0	0	0
PM2A	B	2	N-acetyl-neuraminic acid	C-source	carboxylic acid	120	162	161	178
PM2A	B	3	b-D-allose	C-source	carbohydrate	0	0	0	0
PM2A	B	4	amygdalin	C-source	carbohydrate	0	0	0	0
PM2A	B	5	D-arabinose	C-source	carbohydrate	109	112	101	119
PM2A	B	6	D-arabitol	C-source	carbohydrate	86	47	4	0
PM2A	B	7	L-arabitol	C-source	carbohydrate	0	0	0	0
PM2A	B	8	arbutin	C-source	carbohydrate	33	47	49	72
PM2A	B	9	2-deoxy-D-ribose	C-source	carbohydrate	101	119	115	119
PM2A	B	10	i-erythritol	C-source	carbohydrate	0	0	0	0
PM2A	B	11	D-fucose	C-source	carbohydrate	0	0	0	0
PM2A	B	12	3-0-b-D-galactopyranosyl-D-arabinose	C-source	carbohydrate	19	199	191	199
PM2A	C	1	gentiobiose	C-source	carbohydrate	0	14	2	6
PM2A	C	2	L-glucose	C-source	carbohydrate	0	0	0	0
PM2A	C	3	D-lactitol	C-source	carbohydrate	44	80	0	0
PM2A	C	4	D-melezitose	C-source	carbohydrate	0	0	0	39
PM2A	C	5	maltitol	C-source	carbohydrate	83	157	164	124
PM2A	C	6	a-methyl-D-glucoside	C-source	carbohydrate	0	0	0	0
PM2A	C	7	b-methyl-D-galactoside	C-source	carbohydrate	2	0	0	0
PM2A	C	8	3-methylglucose	C-source	carbohydrate	0	0	0	0
PM2A	C	9	b-methyl-D-glucuronic acid	C-source	carboxylic acid	0	0	0	0
PM2A	C	10	a-methyl-D-mannoside	C-source	carbohydrate	0	0	0	0
PM2A	C	11	b-methyl-D-xyloside	C-source	carbohydrate	0	0	0	0
PM2A	C	12	palatinose	C-source	carbohydrate	56	59	56	74
PM2A	D	1	D-raffinose	C-source	carbohydrate	1	8	0	0
PM2A	D	2	salicin	C-source	carbohydrate	0	0	0	0
PM2A	D	3	sedoheptulosan	C-source	carbohydrate	0	0	0	0
PM2A	D	4	L-sorbose	C-source	carbohydrate	0	0	0	0
PM2A	D	5	Stachyose	C-source	carbohydrate	0	0	0	0
PM2A	D	6	D-tagatose	C-source	carbohydrate	0	0	0	0
PM2A	D	7	turanose	C-source	carbohydrate	68	130	123	134
PM2A	D	8	xylitol	C-source	carbohydrate	0	0	0	0
PM2A	D	9	N-acetyl-D-Glucosaminitol	C-source	carbohydrate	0	0	0	4
PM2A	D	10	g-amino-N-butyric acid	C-source	carbohydrate	0	0	0	0
PM2A	D	11	d-amino valeric acid	C-source	carboxylic acid	0	0	0	0
PM2A	D	12	butyric acid	C-source	carboxylic acid	20	7	3	2
PM2A	E	1	capric acid	C-source	carboxylic acid	0	0	0	0
PM2A	E	2	caproic acid	C-source	carboxylic acid	0	0	0	0
PM2A	E	3	citraconic acid	C-source	carboxylic acid	0	0	0	0
PM2A	E	4	D,L-citramalic acid	C-source	carboxylic acid	0	0	0	0
PM2A	E	5	D-glucosamine	C-source	carbohydrate	104	116	116	113
PM2A	E	6	2-hydroxybenzoic acid	C-source	carboxylic acid	0	0	0	0
PM2A	E	7	4-hydroxybenzoic acid	C-source	carboxylic acid	0	0	0	0
PM2A	E	8	b-hydroxybutyric acid	C-source	carboxylic acid	0	0	0	0
PM2A	E	9	g-hydroxybutyric acid	C-source	carboxylic acid	0	0	0	0
PM2A	E	10	a-keto-valeric acid	C-source	carboxylic acid	0	2	26	16
PM2A	E	11	itaconic acid	C-source	carboxylic acid	0	0	0	0
PM2A	E	12	5-keto-D-gluconic acid	C-source	carboxylic acid	134	153	137	153
PM2A	F	1	D-lactic acid methyl ester	C-source	ester	0	3	0	0
PM2A	F	2	malonic acid	C-source	carboxylic acid	0	0	0	0
PM2A	F	3	melibionic acid	C-source	carbohydrate	0	0	0	0
PM2A	F	4	oxalic acid	C-source	carboxylic acid	0	0	0	0
PM2A	F	5	oxalomalic acid	C-source	carboxylic acid	43	52	39	58
PM2A	F	6	quinic acid	C-source	carboxylic acid	0	0	0	0
PM2A	F	7	D-ribono-1,4-lactone	C-source	carboxylic acid	0	0	0	0
PM2A	F	8	sebacic acid	C-source	carboxylic acid	0	0	0	0
PM2A	F	9	sorbic acid	C-source	carboxylic acid	33	88	53	74
PM2A	F	10	succinamic acid	C-source	carboxylic acid	56	58	25	35
PM2A	F	11	D-tartaric acid	C-source	carboxylic acid	0	0	0	0
PM2A	F	12	L-tartaric acid	C-source	carboxylic acid	0	2	0	0
PM2A	G	1	acetamide	C-source	amide	0	10	0	0
PM2A	G	2	L-alaninamide	C-source	amide	0	7	0	0
PM2A	G	3	N-acetyl-L-glutamic acid	C-source	amino acid	0	0	0	0
PM2A	G	4	L-arginine	C-source	amino acid	81	133	172	187
PM2A	G	5	glycine	C-source	amino acid	0	123	113	163
PM2A	G	6	L-histidine	C-source	amino acid	116	159	151	169
PM2A	G	7	L-homoserine	C-source	amino acid	0	0	0	0
PM2A	G	8	hydroxy-L-proline	C-source	amino acid	1	22	0	12
PM2A	G	9	L-isoleucine	C-source	amino acid	0	0	0	0
PM2A	G	10	L-leucine	C-source	amino acid	0	0	0	3
PM2A	G	11	L-lysine	C-source	amino acid	0	6	0	0
PM2A	G	12	L-methionine	C-source	amino acid	0	12	0	10
PM2A	H	1	L-ornithine	C-source	amino acid	175	203	201	202
PM2A	H	2	L-phenylalanine	C-source	amino acid	0	0	0	0
PM2A	H	3	L-pyroglutamic acid	C-source	amino acid	27	16	0	6
PM2A	H	4	L-valine	C-source	amino acid	0	0	0	0
PM2A	H	5	D,L-carnitine	C-source	carboxylic acid	0	1	0	0
PM2A	H	6	sec-butylamine	C-source	amine	0	25	0	26
PM2A	H	7	D,L-octopamine	C-source	amine	0	14	0	22
PM2A	H	8	putrescine	C-source	amine	0	16	0	14
PM2A	H	9	dihydroxyacetone	C-source	alcohol	158	178	156	176
PM2A	H	10	2,3-butanediol	C-source	alcohol	0	8	0	10
PM2A	H	11	2,3-butanone	C-source	alcohol	58	46	14	47
PM2A	H	12	3-hydroxy-2-butanone	C-source	alcohol	5	41	11	41

### Sheet: Nitrogen sources
Biolog Plate	Well position		Biolog compound in well			S.aureus NCTC8325 Biolog end point reading at 47 hour (background subtracted)
ID	row	column	ID	mode	other info	0.5 x MIC MGB-BP3	0.25 x MIC MGB-BP3	0.125 x MIC MGB-BP3	ctrl (DMSO)
PM3B	A	1	negative control	N-source	negative control	0	0	0	0		Biolog data analysis (Biolog project L15)
PM3B	A	2	ammonia	N-source	inorganic	0	7	5	24		after background subtraction:
PM3B	A	3	nitrite	N-source	inorganic	0	0	0	2		Biolog end point reading	Interpretation
PM3B	A	4	nitrate	N-source	inorganic	0	0	0	0		0-49	no growth
PM3B	A	5	urea	N-source	other	0	0	0	0		50-122	reduced growth
PM3B	A	6	biuret	N-source	other	0	0	0	0		123-154	growth
PM3B	A	7	L-alanine	N-source	amino acid	0	0	6	0		>155	full growth
PM3B	A	8	L-arginine	N-source	amino acid	0	28	133	166	highlighted in visual inspection only
PM3B	A	9	L-asparagine	N-source	amino acid	0	0	0	0			traffic light between 0.25 x MIC, 0.125 x MIC and ctrl
PM3B	A	10	L-aspartic acid	N-source	amino acid	0	0	0	0		Note: traffic light data analysis does not take into account the respiration curve shape, only end point (at 47 hour)
PM3B	A	11	L-cysteine	N-source	amino acid	55	52	42	48		Note: single Biolog plates run (n=1)
PM3B	A	12	L-glutamic acid	N-source	amino acid	44	138	148	166		Note: above tresholds for traffic light analysis validated via visual inspection of PM1 plate's respiration curves when background was not subtracted
PM3B	B	1	L-glutamine	N-source	amino acid	0	82	59	77			additionally highlighted from visual inspection of respiration curves when background was not subtracted
PM3B	B	2	glycine	N-source	amino acid	0	47	36	28
PM3B	B	3	L-histidine	N-source	amino acid	0	9	14	23
PM3B	B	4	L-isoleucine	N-source	amino acid	0	0	0	0
PM3B	B	5	L-leucine	N-source	amino acid	0	0	0	2
PM3B	B	6	L-lysine	N-source	amino acid	0	1	10	24
PM3B	B	7	L-methionine	N-source	amino acid	0	0	0	0
PM3B	B	8	L-phenylalanine	N-source	amino acid	0	5	11	11
PM3B	B	9	L-proline	N-source	amino acid	0	35	28	19
PM3B	B	10	L-serine	N-source	amino acid	0	9	4	0
PM3B	B	11	L-threonine	N-source	amino acid	0	36	30	38
PM3B	B	12	L-tryptophan	N-source	amino acid	4	61	50	54
PM3B	C	1	L-tyrosine	N-source	amino acid	0	4	0	11
PM3B	C	2	L-valine	N-source	amino acid	0	0	0	0
PM3B	C	3	D-alanine	N-source	amino acid	0	6	0	0
PM3B	C	4	D-asparagine	N-source	amino acid	0	0	0	0
PM3B	C	5	D-aspartic acid	N-source	amino acid	0	2	0	0
PM3B	C	6	D-glutamic acid	N-source	amino acid	0	1	0	23
PM3B	C	7	D-lysine	N-source	amino acid	0	12	0	15
PM3B	C	8	D-serine	N-source	amino acid	0	0	0	0
PM3B	C	9	D-valine	N-source	amino acid	0	0	0	1
PM3B	C	10	L-citrulline	N-source	amino acid	0	13	11	25
PM3B	C	11	L-homoserine	N-source	amino acid	0	0	0	3
PM3B	C	12	L-ornithine	N-source	amino acid	0	128	119	135
PM3B	D	1	N-acetyl-L-glutamic acid	N-source	amino acid	0	0	0	0
PM3B	D	2	N-phthaloyl-L-glutamic acid	N-source	amino acid	9	44	19	35
PM3B	D	3	L-pyroglutamic acid	N-source	amino acid	0	37	14	15
PM3B	D	4	hydroxylamine	N-source	other	0	0	0	0
PM3B	D	5	methylamine	N-source	other	0	15	0	10
PM3B	D	6	N-amylamine	N-source	other	0	13	0	3
PM3B	D	7	N-butylamine	N-source	other	0	7	0	0
PM3B	D	8	ethylamine	N-source	other	0	11	0	2
PM3B	D	9	ethanolamine	N-source	other	0	13	0	9
PM3B	D	10	ethylenediamine	N-source	other	0	41	23	45
PM3B	D	11	putrescine	N-source	other	0	21	1	24
PM3B	D	12	agmatine	N-source	other	0	2	11	8
PM3B	E	1	histamine	N-source	other	0	1	0	0
PM3B	E	2	b-phenylethylamine	N-source	other	0	9	0	13
PM3B	E	3	tyramine	N-source	other	0	10	0	1
PM3B	E	4	acetamide	N-source	other	0	7	0	3
PM3B	E	5	formamide	N-source	other	0	9	0	3
PM3B	E	6	glucuronamide	N-source	other	0	15	0	13
PM3B	E	7	D,L-lactamide	N-source	other	0	4	0	0
PM3B	E	8	D-glucosamine	N-source	other	0	27	26	61
PM3B	E	9	D-galactosamine	N-source	other	54	79	65	76
PM3B	E	10	D-mannosamine	N-source	other	30	69	64	83
PM3B	E	11	N-acetyl-D-glucosamine	N-source	other	0	33	22	40
PM3B	E	12	N-acetyl-D-galactosamine	N-source	other	0	11	0	15
PM3B	F	1	N-acetyl-D-mannosamine	N-source	other	0	15	2	21
PM3B	F	2	adenine	N-source	other	0	0	0	0
PM3B	F	3	adenosine	N-source	other	0	47	41	51
PM3B	F	4	cytidine	N-source	other	0	0	0	0
PM3B	F	5	cytosine	N-source	other	0	12	0	0
PM3B	F	6	guanine	N-source	other	0	5	0	31
PM3B	F	7	guanosine	N-source	other	11	110	147	193
PM3B	F	8	thymine	N-source	other	0	7	0	0
PM3B	F	9	thymidine	N-source	other	0	79	91	91
PM3B	F	10	uracil	N-source	other	0	10	0	5
PM3B	F	11	uridine	N-source	other	0	116	106	105
PM3B	F	12	inosine	N-source	other	86	170	169	179
PM3B	G	1	xanthine	N-source	other	139	134	121	159
PM3B	G	2	zanthosine	N-source	other	0	5	0	16
PM3B	G	3	uric acid	N-source	other	0	64	56	70
PM3B	G	4	alloxan	N-source	other	15	59	48	62
PM3B	G	5	allantoin	N-source	other	0	22	10	17
PM3B	G	6	parabanic acid	N-source	other	0	14	0	0
PM3B	G	7	D,L-a-amino-N-butyric acid	N-source	other	0	25	8	32
PM3B	G	8	g-amino-N-butyric acid	N-source	other	0	20	0	5
PM3B	G	9	e-amino-N-caproic acid	N-source	other	0	17	0	5
PM3B	G	10	D,L-a-amino-caprylic acid	N-source	other	34	72	39	24
PM3B	G	11	d-amino-N-valeric acid	N-source	other	0	12	0	10
PM3B	G	12	a-amino-N-valeric acid	N-source	other	0	53	55	83
PM3B	H	1	ala-asp	N-source	peptide	0	26	6	23
PM3B	H	2	ala-gln	N-source	peptide	0	32	44	84	highlighted in visual inspection only
PM3B	H	3	ala-glu	N-source	peptide	0	74	57	115
PM3B	H	4	ala-gly	N-source	peptide	0	62	47	48
PM3B	H	5	ala-his	N-source	peptide	0	27	0	26
PM3B	H	6	ala-leu	N-source	peptide	0	22	0	7
PM3B	H	7	ala-thr	N-source	peptide	0	47	33	92	highlighted in visual inspection only
PM3B	H	8	gly-asn	N-source	peptide	0	26	0	31
PM3B	H	9	gly-gln	N-source	peptide	0	84	44	50
PM3B	H	10	gly-glu	N-source	peptide	0	66	54	135	highlighted in visual inspection only
PM3B	H	11	gly-met	N-source	peptide	0	30	0	30
PM3B	H	12	met-ala	N-source	peptide	0	36	1	58
