## Supplementary data; qRT-PCR for "Novel antibiotic mode of action by repression of promoter isomerisation"

### Sheet: Sheet1
			RNA-seq.				qRT-PCR
			EDGE CLC				qRT-PCR (normalized to the amount of total RNA)
qRT-PCR ID:	Enzyme:	Gene ID:	Expression ctrl	Expression MGB	Bonferroni corrected p-value	fold change	copies (ctrl)	copies (MGB)	p-value (two sample t-test)	fold change
1	Glyceraldehyde 3-phosphate dehydrogenase, type I	SAOUHSC_00795	9838	24457	5.75455e-07	2.48606	1.52741e+06	2.15359e+06	0.02	0.495652
2	Arginosuccinate lyase	SAOUHSC_00898	29	141.333	1.59361e-16	4.87356	9513.33	21782.2	0.006	1.19512
3	Isocitrate dehydrogenase	SAOUHSC_01801	4393.67	957.333	5.24369e-05	-4.58948	1.06234e+06	156196	0	-2.76581
4	phosphomevalonate kinase	SAOUHSC_00579	166.333	164	1	-1.01423	14940.5	9666.17	0.015	-0.628213
5	Orotidine 5’-phosphate decarboxylase	SAOUHSC_01171	66.3333	215	0.010305	3.24121	31934.2	59468.2	0.186	0.897017
6	Cytidine deaminase	SAOUHSC_01670	222	34	2.66515e-11	-6.46602	176829	21727.7	0	-3.02475
7	DNA-binding protein HU	SAOUHSC_01490	20340.7	25396.7	1	1.24857	6.44691e+06	6.80135e+06	0.692	0.077215
							*1 µg of total RNA used in each cDNA synthesis
